# SETD5 dysfunction in human astrocytes drives IL-6-mediated neuronal impairments via the JAK/STAT signaling pathway

**DOI:** 10.64898/2026.04.05.716613

**Authors:** Angels Almenar-Queralt, Isabella R. Fernandes, Janaina S. de Souza, Anju Singh, Xiwei Shan, Georgia Chaldaiopoulou, Dylan Phan, Kelsey Dang, Max Chang, Adriano Ferrasa, Noel Southall, Luisa B.V. Coelho, Livia Luz S. Nascimento, Brett Taylor, Miguel F. Tenreiro, Luisa F. Paredes-Brito, Raul Calvo, Eugin Destici, Pinar Mesci, Roberto H. Herai, Marc Ferrer, Allen Y. Wang, Ivan Garcia-Bassets, Christopher Benner, Juan J. Marugan, Alon Goren, Alysson R. Muotri

## Abstract

Intellectual disability (ID) and autism spectrum disorder (ASD) are neurodevelopmental conditions marked by lifelong impairments in cognitive, motor, and social functions. Hundreds of genetic variants have been linked to these disorders, including mutations in chromatin regulators such as the SET-domain-containing protein 5 (*SETD5*) gene. Most studies linking *SETD5* loss-of-function to ASD/ID have focused primarily on neurons. However, while SETD5 is highly expressed in astrocytes, its role in glia cells remains poorly understood. Here, we examine how dysfunction of *SETD5* in human-induced pluripotent stem cell (hiPSC)-derived astrocytes affects neuronal physiology. We show that SETD5-deficient astrocytes have increased levels of extracellular reactive oxygen species (ROS), glutamate, and interleukins-6 and 8 (IL-6 and IL-8). Elevated astrocytic IL-6 exerts a non-cell autonomous harmful effect on healthy neurons. Using SETD5-deficient astrocytes as a screening platform, we identify the JAK/STAT pathway as an upstream regulator of abnormal IL-6 accumulation associated with SETD5 dysfunction. Accordingly, pharmacological inhibition of JAK-STAT signaling restores extracellular IL-6 to basal levels and partially rescues astrocyte morphology and neuronal deficits. Collectively, these findings highlight the JAK/STAT pathway as a key regulator of SETD5-mediated astrocytic function and suggest its potential as a therapeutic target for astrocytic-driven neuronal impairments in ASD and ID.
