## Supplemental Table 4 for "SETD5 dysfunction in human astrocytes drives IL-6-mediated neuronal impairments via the JAK/STAT signaling pathway"

### Sheet: Sheet1
Supplementary Table 4.
Compound library plate map for the primary screen.
Well position	Compound IF (NCGC)
A003	NCGC00263202-08
C003	NCGC00263094-06
E003	NCGC00378636-03
G003	NCGC00371263-02
I003	NCGC00379071-01
K003	NCGC00387495-01
M003	NCGC00384172-01
O003	NCGC00356416-07
A005	NCGC00384208-01
C005	NCGC00370750-02
E005	NCGC00350526-04
G005	NCGC00351776-03
I005	NCGC00387878-01
K005	NCGC00387845-01
M005	NCGC00387213-01
O005	NCGC00384201-02
A007	NCGC00387211-01
C007	NCGC00386415-04
E007	NCGC00384197-02
G007	NCGC00351550-03
I007	NCGC00351478-04
K007	NCGC00347957-09
M007	NCGC00346569-07
O007	NCGC00346488-06
A009	NCGC00346486-05
C009	NCGC00344624-13
E009	NCGC00263178-09
G009	NCGC00390589-01
I009	NCGC00381558-06
K009	NCGC00185849-01
M009	NCGC00345496-08
O009	NCGC00345492-11
A011	NCGC00345461-08
C011	NCGC00390645-01
E011	NCGC00346539-05
G011	NCGC00384204-04
I011	NCGC00381561-65
K011	NCGC00381554-06
M011	NCGC00346676-09
O011	NCGC00346527-07
A013	NCGC00263606-15
C013	NCGC00263182-11
E013	NCGC00185859-01
G013	NCGC00263151-08
I013	NCGC00379032-04
K013	NCGC00378626-06
M013	NCGC00370872-07
O013	NCGC00356071-09
A015	NCGC00351598-08
C015	NCGC00351471-11
E015	NCGC00345855-07
G015	NCGC00345839-14
I015	NCGC00346948-01
K015	NCGC00345796-10
M015	NCGC00344625-13
O015	NCGC00263186-11
A017	NCGC00402357-02
C017	NCGC00384189-06
E017	NCGC00370866-10
G017	NCGC00351540-01
I017	NCGC00351604-09
K017	NCGC00351477-09
M017	NCGC00346648-07
O017	NCGC00402253-02
A019	NCGC00386436-03
C019	NCGC00384195-05
E019	NCGC00351780-04
G019	NCGC00345786-04
I019	NCGC00263204-10
K019	NCGC00371442-02
M019	NCGC00263173-13
O019	NCGC00263152-14
A021	NCGC00346526-04
C021	NCGC00346487-04
E021	NCGC00389509-02
G021	NCGC00387876-03
I021	NCGC00387846-03
K021	NCGC00347936-06
M021	NCGC00345854-06
O021	NCGC00263211-05
A023	NCGC00263132-06
C023	NCGC00389506-02
E023	NCGC00480812-01
G023	NCGC00346493-06
I023	NCGC00344623-12
K023	NCGC00402374-02
M023	NCGC00381562-10
O023	NCGC00351480-11
A004	NCGC00346542-03
C004	NCGC00381557-02
E004	NCGC00092293-08
G004	NCGC00242482-03
I004	NCGC00244252-04
K004	NCGC00238452-05
M004	NCGC00346483-02
O004	NCGC00189140-03
A006	NCGC00185850-09
C006	NCGC00159574-06
E006	NCGC00378562-01
G006	NCGC00346581-05
I006	NCGC00371050-06
K006	NCGC00346836-02
M006	NCGC00263090-02
O006	NCGC00263121-03
A008	NCGC00159549-05
C008	NCGC00346652-03
E008	NCGC00263637-05
G008	NCGC00262608-04
I008	NCGC00014891-07
K008	NCGC00344588-04
M008	NCGC00242486-04
O008	NCGC00168085-11
A010	NCGC00263153-07
C010	NCGC00168108-05
E010	NCGC00250412-08
G010	NCGC00253438-02
I010	NCGC00099374-07
K010	NCGC00263621-04
M010	NCGC00165833-10
O010	NCGC00356069-02
A012	NCGC00384198-02
C012	NCGC00238451-08
E012	NCGC00387457-01
G012	NCGC00263089-06
I012	NCGC00263160-03
K012	NCGC00167794-02
M012	NCGC00381563-03
O012	NCGC00344096-02
A014	NCGC00242495-06
C014	NCGC00165871-04
E014	NCGC00250390-07
G014	NCGC00244257-06
I014	NCGC00356803-03
K014	NCGC00165880-06
M014	NCGC00167830-03
O014	NCGC00090851-13
A016	NCGC00016598-05
C016	NCGC00379250-01
E016	NCGC00263117-06
G016	NCGC00168110-06
I016	NCGC00242499-02
K016	NCGC00263136-07
M016	NCGC00161407-05
O016	NCGC00381556-02
A018	NCGC00015622-10
C018	NCGC00379146-01
E018	NCGC00263155-05
G018	NCGC00263603-03
I018	NCGC00188346-07
K018	NCGC00381563-02
M018	NCGC00107508-04
O018	NCGC00387274-01
A020	NCGC00351549-03
C020	NCGC00373154-02
E020	NCGC00047353-02
G020	NCGC00087387-05
I020	NCGC00263203-04
K020	NCGC00166088-11
M020	NCGC00345451-03
O020	NCGC00384186-05
A022	NCGC00371001-05
C022	NCGC00346935-07
E022	NCGC00351600-04
G022	NCGC00345802-09
I022	NCGC00263639-13
K022	NCGC00244253-11
M022	NCGC00381565-04
O022	NCGC00346534-08
A024	NCGC00356073-07
C024	NCGC00229511-16
E024	NCGC00381559-05
G024	NCGC00189220-12
I024	NCGC00344620-06
K024	NCGC00263617-11
M024	NCGC00345495-04
O024	NCGC00381560-08
B003	NCGC00250373-04
D003	NCGC00185956-06
F003	NCGC00263646-02
H003	NCGC00262036-03
J003	NCGC00262009-03
L003	NCGC00388081-01
N003	NCGC00348156-03
P003	NCGC00263622-03
B005	NCGC00263610-05
D005	NCGC00263612-03
F005	NCGC00263618-04
H005	NCGC00475787-01
J005	NCGC00346743-03
L005	NCGC00420888-01
N005	NCGC00420889-01
P005	NCGC00420887-01
B007	NCGC00420883-01
D007	NCGC00181351-12
F007	NCGC00263616-10
H007	NCGC00263177-12
J007	NCGC00242458-14
L007	NCGC00381566-07
N007	NCGC00345539-10
P007	NCGC00183784-15
B009	NCGC00182052-12
D009	NCGC00402305-03
F009	NCGC00386750-04
H009	NCGC00378628-07
J009	NCGC00354779-07
L009	NCGC00408822-01
N009	NCGC00370996-03
P009	NCGC00389771-01
B011	NCGC00263089-08
D011	NCGC00386359-03
F011	NCGC00168110-09
H011	NCGC00351472-02
J011	NCGC00025208-10
L011	NCGC00389237-02
N011	NCGC00263625-09
P011	NCGC00389695-02
B013	NCGC00183808-12
D013	NCGC00165855-05
F013	NCGC00344626-12
H013	NCGC00390418-01
J013	NCGC00387410-03
L013	NCGC00164610-08
N013	NCGC00389277-02
P013	NCGC00387970-01
B015	NCGC00189130-05
D015	NCGC00408829-01
F015	NCGC00387869-02
H015	NCGC00189144-06
J015	NCGC00346891-05
L015	NCGC00384200-03
N015	NCGC00351479-02
P015	NCGC00263271-10
B017	NCGC00483135-01
D017	NCGC00483168-01
F017	NCGC00345491-08
H017	NCGC00483117-01
J017	NCGC00483115-01
L017	NCGC00356417-04
N017	NCGC00483169-01
P017	NCGC00483116-01
B019	NCGC00483118-01
D019	NCGC00390272-01
F019	NCGC00387839-02
H019	NCGC00384304-03
J019	NCGC00350780-05
L019	NCGC00378958-02
N019	NCGC00250400-05
P019	NCGC00356067-02
B021	NCGC00159564-10
D021	NCGC00381564-02
F021	NCGC00250404-06
H021	NCGC00356072-05
J021	NCGC00244252-03
L021	NCGC00351775-04
N021	NCGC00347286-03
P021	NCGC00346692-03
B023	NCGC00163696-04
D023	NCGC00165733-10
F023	NCGC00263087-03
B004	NCGC00384325-01
D004	NCGC00387310-01
F004	NCGC00387309-01
H004	NCGC00420854-01
J004	NCGC00091491-03
L004	NCGC00185952-01
N004	NCGC00350360-01
P004	NCGC00348157-02
B006	NCGC00346830-01
D006	NCGC00415015-01
F006	NCGC00408954-01
H006	NCGC00263648-01
J006	NCGC00414992-02
L006	NCGC00480972-02
N006	NCGC00408936-01
P006	NCGC00421948-01
B008	NCGC00244536-03
D008	NCGC00247743-01
F008	NCGC00351570-01
H008	NCGC00247751-02
J008	NCGC00381662-01
L008	NCGC00390007-02
N008	NCGC00381768-02
P008	NCGC00387307-02
B010	NCGC00390841-01
D010	NCGC00420874-01
F010	NCGC00420877-01
H010	NCGC00421835-01
J010	NCGC00185848-02
L010	NCGC00351541-01
N010	NCGC00384162-01
P010	NCGC00381622-01
B012	NCGC00351569-01
D012	NCGC00421826-01
F012	NCGC00025329-02
H012	NCGC00263086-01
J012	NCGC00481106-01
L012	NCGC00053301-02
N012	NCGC00074967-02
P012	NCGC00263649-01
B014	NCGC00343505-01
D014	NCGC00351481-01
F014	NCGC00371443-01
H014	NCGC00481621-01
J014	NCGC00481510-01
L014	NCGC00481505-01
N014	NCGC00481512-01
P014	NCGC00356417-03
B016	NCGC00354780-01
D016	NCGC00356119-01
F016	NCGC00168516-02
H016	NCGC00357426-01
J016	NCGC00387308-01
L016	NCGC00015962-12
N016	NCGC00481107-01
P016	NCGC00481109-01
B018	NCGC00481105-01
D018	NCGC00481108-01
F018	NCGC00025170-13
H018	NCGC00482457-01
J018	NCGC00482458-01
L018	NCGC00388701-01
N018	NCGC00262061-02
P018	NCGC00031503-02
B020	NCGC00262555-01
D020	NCGC00390881-02
F020	NCGC00388700-01
H020	NCGC00480900-01
J020	NCGC00480912-01
L020	NCGC00476204-01
N020	NCGC00480746-01
P020	NCGC00480748-01
B022	NCGC00351475-07
D022	NCGC00346645-05
F022	NCGC00482383-01
H022	NCGC00346525-07
J022	NCGC00346537-05
L022	NCGC00481575-01
N022	NCGC00480828-02
P022	NCGC00344622-10
A002	NCGC00023509-14
C002	NCGC00015205-09
E002	NCGC00015376-09
G002	NCGC00350400-07
I002	NCGC00185957-02
K002	NCGC00018222-04
M002	NCGC00189175-02
O002	NCGC00017324-08
B002	NCGC00090797-05
D002	NCGC00159458-02
F002	NCGC00188362-02
